# Development of genetically-encoded fluorescent KSR1-based probes to track ceramides during phagocytosis

**DOI:** 10.1101/2023.09.27.559623

**Authors:** Vladimir Girik, Larissa van Ek, Isabelle Dentand Quadri, Maral Azam, Maria Cruz Cobo, Marion Mandavit, Isabelle Riezman, Howard Riezman, Anne-Claude Gavin, Paula Nunes-Hasler

## Abstract

Ceramides regulate phagocytosis, however their exact function remains poorly understood. Here we sought 1) to develop genetically encoded fluorescent tools for imaging ceramide, and 2) to use them to examine ceramide dynamics during phagocytosis. Fourteen EGFP fusion constructs based on four known ceramide-binding domains were generated and screened. While most constructs localized to the nucleus or cytosol, three based on the CA3 ceramide-binding domain of KSR1 localized to plasma membrane or endolysosomes. C-terminally-tagged CA3 with a vector-based (C-KSR) or glycine-serine linker (C-KSR-GS) responded sensitively and similarly to ceramide depletion and accumulation using a panel of ceramide modifying drugs, whereas N-terminally tagged CA3 (N-KSR) responded differently to a subset of treatments. Lipidomic and liposome microarray analysis suggested that, instead, N-KSR preferentially binds to glucosyl-ceramide. Additionally, the three probes showed distinct dynamics during phagocytosis. Despite partial lysosomal degradation, C-KSR robustly accumulated at the plasma membrane during phagocytosis, whereas N-KSR becomes cytoplasmic at later timepoints. Moreover, weak recruitment of C-KSR-GS to endoplasmic reticulum and phagosomes was enhanced by overexpression of the endoplasmic reticulum proteins STIM1 and Sec22b, and was more salient in dendritic cells. The data suggest these novel probes can be used to analyze sphingolipid dynamics and function in living cells.
