## Supplementary Data S2 for "Development of genetically-encoded fluorescent KSR1-based probes to track ceramides during phagocytosis"

### Sheet: PureProtDOPC
	NBI score								Two-way ANOVA	Ordinary
Liposome	N-KSR			C-KSR					Alpha	0.05
DOPC	0.031493	0.0241803	0.0365	0.0310743	0.0313355	0.0383912
2% CER	0.0464	0.0764546	0.030603	0.0153751	0.0306039				Source of Variation	% of total variation	P value	P value summary	Significant?
5%CER	0.0535	0.0771224	0.0428892	0.0268663	0.0378748				Interaction	9.997	0.7509	ns	No
10%CER	0.0741	0.046346	0.0540053	0.093725	0.0389681				Row Factor	27.43	0.0507	ns	No
2% SM	0.091	0.0816068	0.038327	0.032239	0.0293082				Column Factor	18.8	0.0001	***	Yes
5% SM	0.0933	0.0571479	0.0612903	0.0373929	0.0272255
10% SM	0.1051	0.0612024	0.0420763	0.0381535	0.039383				ANOVA table	SS (Type III)	DF	MS	F (DFn, DFd)	P value
2% GlcCER	0.0995	0.10254	0.1217	0.0441392	0.0463696				Interaction	3.549	14	0.2535	F (14, 39) = 0.7102	P=0.7509
2%Sph	0.0773	0.0467409	0.0354699	0.024073					Row Factor	9.738	14	0.6956	F (14, 39) = 1.949	P=0.0507
5%Sph	0.0866	0.0322667	0.026191	0.026133					Column Factor	6.673	1	6.673	F (1, 39) = 18.70	P=0.0001
10%Sph	0.0666	0.0499285	0.0250818	0.035214					Residual	13.92	39	0.3569
2% CER-1P	0.0649732	0.0372208		0.0367421
5% CER-1P	0.0516	0.075872	0.0595277	0.0414363					Difference between column means				Data summary
10% CER-1P	0.1173		0.0826153	0.0607115					Predicted (LS) mean of N-KSR	0.8438			Number of columns (Column Factor)	2
PI(4,5)P2	0.026	0.0265682	0.0356084	0.0294928	0.0324974				Predicted (LS) mean of C-KSR	0.1658			Number of rows (Row Factor)	15
									Difference between predicted means	0.678			Number of values	69
DOPC Average		0.0307244			0.0336003				SE of difference	0.1568
									95% CI of difference	0.3608 to 0.9952
	Log2(NBI/Average DOPC NBI)
Liposome	N-KSR			C-KSR					Number of families	2
DOPC	0.0356465087230647	-0.345555975169681	0.248509717178976	-0.112754689596905	-0.100676723221095	0.192300289143462			Number of comparisons per family	14
2% CER	0.559091549816104	1.6607729306263	-0.254225640148332	-1.01512816797443	-0.0340827491752048	-			Alpha	0.05
5%CER	0.764505635977041	1.67331984980997	0.232717773864543	-0.20992200769999	0.273440627911116	-
10%CER	1.23444028699437	0.938615427073984	0.565204186900299	1.59271295401967	0.314492900100275	-			Šídák's multiple comparisons test
2% SM	1.53083328977459	1.75485837030845	0.0704630323854352	0.0530873562858391	-0.0964939458901783	-				Predicted (LS) mean diff.	95.00% CI of diff.	Below threshold?	Summary	Adjusted P Value
5% SM	1.56684382554029	1.24086885507749	0.747761172573225	0.267044324177811	-0.20283851859577	-			N-KSR
10% SM	1.73865750865071	1.33975712642536	0.205112410749222	0.296094811936646	0.329774717036748	-			DOPC vs. 2% CER	-0.6757	-2.184 to 0.8328	No	ns	0.931
2% GlcCER	1.65966327011954	2.08429089354476	1.73736079894635	0.506338301721496	0.565379015768316	-			DOPC vs. 5%CER	-0.9106	-2.419 to 0.5978	No	ns	0.6349
2%Sph	1.29543515861338	0.950853754253974	-0.0413019332204833	-0.368305485244233	-	-			DOPC vs. 10%CER	-0.9332	-2.442 to 0.5753	No	ns	0.5984
5%Sph	1.45933376941526	0.416214818405546	-0.478824438296853	-0.24984867649967	-	-			DOPC vs. 2% SM	-1.139	-2.648 to 0.3693	No	ns	0.296
10%Sph	1.08048892175979	1.04603218604382	-0.541255174224762	0.180427685669843	-	-			DOPC vs. 5% SM	-1.206	-2.714 to 0.3029	No	ns	0.2236
2% CER-1P	1.04481061750144	0.622278331208555	-	0.241711362208388	-	-			DOPC vs. 10% SM	-1.115	-2.623 to 0.3935	No	ns	0.3259
5% CER-1P	0.712337810111786	1.64973633993198	0.705665464899089	0.415173443582548	-	-			DOPC vs. 2% GlcCER	-1.848	-3.356 to -0.3391	Yes	**	0.0072
10% CER-1P	1.89709785271704	-	1.17851308215264	0.966248556381121	-	-			DOPC vs. 2%Sph	-0.7555	-2.264 to 0.7530	No	ns	0.8566
PI(4,5)P2	-0.276521632283014	0.135868576331181	-0.0356774742369912	-0.0753571646765935	0.0525265014551315				DOPC vs. 5%Sph	-0.486	-1.995 to 1.022	No	ns	0.9959
									DOPC vs. 10%Sph	-0.5489	-2.057 to 0.9596	No	ns	0.9872
									DOPC vs. 2% CER-1P	-0.7836	-2.292 to 0.7249	No	ns	0.8227
									DOPC vs. 5% CER-1P	-1.043	-2.552 to 0.4654	No	ns	0.4254
									DOPC vs. 10% CER-1P	-1.558	-3.245 to 0.1283	No	ns	0.0913
									DOPC vs. PI(4,5)P2	0.03831	-1.470 to 1.547	No	ns	>0.9999
									C-KSR
									DOPC vs. 2% CER	0.5176	-1.169 to 2.204	No	ns	0.9975
									DOPC vs. 5%CER	-0.0388	-1.725 to 1.648	No	ns	>0.9999
									DOPC vs. 10%CER	-0.9606	-2.647 to 0.7259	No	ns	0.716
									DOPC vs. 2% SM	0.01466	-1.672 to 1.701	No	ns	>0.9999
									DOPC vs. 5% SM	-0.03915	-1.726 to 1.647	No	ns	>0.9999
									DOPC vs. 10% SM	-0.32	-2.007 to 1.367	No	ns	>0.9999
									DOPC vs. 2% GlcCER	-0.5429	-2.229 to 1.144	No	ns	0.996
									DOPC vs. 2%Sph	0.3613	-1.772 to 2.495	No	ns	>0.9999
									DOPC vs. 5%Sph	0.2428	-1.891 to 2.376	No	ns	>0.9999
									DOPC vs. 10%Sph	-0.1875	-2.321 to 1.946	No	ns	>0.9999
									DOPC vs. 2% CER-1P	-0.2488	-2.382 to 1.885	No	ns	>0.9999
									DOPC vs. 5% CER-1P	-0.4222	-2.556 to 1.711	No	ns	>0.9999
									DOPC vs. 10% CER-1P	-0.9733	-3.107 to 1.160	No	ns	0.9215
									DOPC vs. PI(4,5)P2	0.004372	-1.682 to 1.691	No	ns	>0.9999
									Test details	Predicted (LS) mean 1	Predicted (LS) mean 2	Predicted (LS) mean diff.	SE of diff.	N1	N2	t	DF
									N-KSR
									DOPC vs. 2% CER	-0.02047	0.6552	-0.6757	0.4878	3	3	1.385	39
									DOPC vs. 5%CER	-0.02047	0.8902	-0.9106	0.4878	3	3	1.867	39
									DOPC vs. 10%CER	-0.02047	0.9128	-0.9332	0.4878	3	3	1.913	39
									DOPC vs. 2% SM	-0.02047	1.119	-1.139	0.4878	3	3	2.335	39
									DOPC vs. 5% SM	-0.02047	1.185	-1.206	0.4878	3	3	2.472	39
									DOPC vs. 10% SM	-0.02047	1.095	-1.115	0.4878	3	3	2.286	39
									DOPC vs. 2% GlcCER	-0.02047	1.827	-1.848	0.4878	3	3	3.788	39
									DOPC vs. 2%Sph	-0.02047	0.735	-0.7555	0.4878	3	3	1.549	39
									DOPC vs. 5%Sph	-0.02047	0.4656	-0.486	0.4878	3	3	0.9964	39
									DOPC vs. 10%Sph	-0.02047	0.5284	-0.5489	0.4878	3	3	1.125	39
									DOPC vs. 2% CER-1P	-0.02047	0.7631	-0.7836	0.4878	3	3	1.606	39
									DOPC vs. 5% CER-1P	-0.02047	1.023	-1.043	0.4878	3	3	2.138	39
									DOPC vs. 10% CER-1P	-0.02047	1.538	-1.558	0.5453	3	2	2.857	39
									DOPC vs. PI(4,5)P2	-0.02047	-0.05878	0.03831	0.4878	3	3	0.07854	39
									C-KSR
									DOPC vs. 2% CER	-0.007044	-0.5246	0.5176	0.5453	3	2	0.949	39
									DOPC vs. 5%CER	-0.007044	0.03176	-0.0388	0.5453	3	2	0.07115	39
									DOPC vs. 10%CER	-0.007044	0.9536	-0.9606	0.5453	3	2	1.762	39
									DOPC vs. 2% SM	-0.007044	-0.0217	0.01466	0.5453	3	2	0.02688	39
									DOPC vs. 5% SM	-0.007044	0.0321	-0.03915	0.5453	3	2	0.07178	39
									DOPC vs. 10% SM	-0.007044	0.3129	-0.32	0.5453	3	2	0.5867	39
									DOPC vs. 2% GlcCER	-0.007044	0.5359	-0.5429	0.5453	3	2	0.9955	39
									DOPC vs. 2%Sph	-0.007044	-0.3683	0.3613	0.6898	3	1	0.5237	39
									DOPC vs. 5%Sph	-0.007044	-0.2498	0.2428	0.6898	3	1	0.352	39
									DOPC vs. 10%Sph	-0.007044	0.1804	-0.1875	0.6898	3	1	0.2718	39
									DOPC vs. 2% CER-1P	-0.007044	0.2417	-0.2488	0.6898	3	1	0.3606	39
									DOPC vs. 5% CER-1P	-0.007044	0.4152	-0.4222	0.6898	3	1	0.6121	39
									DOPC vs. 10% CER-1P	-0.007044	0.9662	-0.9733	0.6898	3	1	1.411	39
									DOPC vs. PI(4,5)P2	-0.007044	-0.01142	0.004372	0.5453	3	2	0.008016	39

### Sheet: Lysate-DOPC
	NBI score
Liposome	C-KSR-GS
5%C18CER	0.069502	0.0866225	0.072951
10%C18CER	0.122572		0.139338
15%C18CER			0.0924707
5%DHCER	0.117382	0.074781	0.132761
10%DHCER	0.134643	0.10401	0.14427
15%DHCER	0.0704089	0.0695998	0.0741362
2%Sph		0.0881021	0.0894473	0.102505	0.108592	0.13064
5%Sph		0.0936629	0.0996777		0.0990273	0.0997843
10%Sph	0.0976439	0.117828	0.101736	0.0688834	0.0840477	0.105245
5%DAG	0.104967	0.122569	0.106459
10%DAG	0.103553		0.103687
2%SM	0.0833856	0.091923	0.146392
5%SM	0.0818359	0.101984	0.160351
10%SM	0.0525009	0.0796218	0.0623694
2%S1P	0.0759891	0.111023	0.126289
5%S1P	0.107245	0.111144	0.0982073
10%S1P		0.0636127	0.0887323
2%CER1P	0.0843428		0.0791016
5%CER1P	0.113373	0.0871182	0.0949913
10%CER1P	0.119058	0.112609	0.0747829
DOPC	0.0799159	0.0880276	0.0890866
DOPC/AveDOPC	0.0856767
	Log2(NBI/Average DOPC NBI)
Liposome	C-KSR-GS
5%C18CER	-0.201427	-0.023215	-0.28828
10%C18CER	0.61707		0.645307
15%C18CER			0.0537874
5%DHCER	0.554661	-0.235285	0.575548
10%DHCER	0.752581	0.240691	0.695493
15%DHCER	-0.182724	-0.338873	-0.26503
2%Sph		0.00122005	0.00582917	0.359141	0.302895	0.552313
5%Sph		0.0895215	0.162062		0.16987	0.163605
10%Sph	0.289047	0.420651	0.191547	-0.214325	-0.0667478	0.240465
5%DAG	0.393379	0.477561	0.257022
10%DAG	0.373821		0.218956
2%SM	0.0613155	0.0624696	0.716558
5%SM	0.0342525	0.212316	0.847958
10%SM	-0.606141	-0.144794	-0.514369
2%S1P	-0.0726887	0.334828	0.503446
5%S1P	0.42436	0.3364	0.140621
10%S1P		-0.468642	-0.0057486
2%CER1P	0.0777828		-0.171501
5%CER1P	0.504526	-0.0149831	0.0925869
10%CER1P	0.575106	0.355291	-0.2525
DOPC	-0.100420814675443	0.0390537132939283	0.0563052700408676
Ordinary One-Way ANOVA
Number of families	1
Number of comparisons per family	20
Alpha	0.05
Dunnett's multiple comparisons test	Mean Diff.	95.00% CI of diff.	Below threshold?	Summary	Adjusted P Value	U-?
DOPC vs. 5%C18CER	0.1693	-0.4801 to 0.8187	No	ns	0.9989	A	5%C18CER
DOPC vs. 10%C18CER	-0.6329	-1.359 to 0.09314	No	ns	0.1228	B	10%C18CER
DOPC vs. 15%C18CER	-0.05547	-0.9738 to 0.8629	No	ns	>0.9999	C	15%C18CER
DOPC vs. 5%DHCER	-0.3	-0.9494 to 0.3494	No	ns	0.8401	D	5%DHCER
DOPC vs. 10%DHCER	-0.5646	-1.214 to 0.08476	No	ns	0.1247	E	10%DHCER
DOPC vs. 15%DHCER	0.2605	-0.3888 to 0.9099	No	ns	0.9324	F	15%DHCER
DOPC vs. 2%Sph	-0.246	-0.8268 to 0.3348	No	ns	0.9034	G	2%Sph
DOPC vs. 5%Sph	-0.148	-0.7554 to 0.4595	No	ns	0.9995	H	5%Sph
DOPC vs. 10%Sph	-0.1451	-0.7075 to 0.4172	No	ns	0.999	I	10%Sph
DOPC vs. 5%DAG	-0.3777	-1.027 to 0.2717	No	ns	0.5811	J	5%DAG
DOPC vs. 10%DAG	-0.2981	-1.024 to 0.4279	No	ns	0.9209	K	10%DAG
DOPC vs. 2%SM	-0.2818	-0.9312 to 0.3676	No	ns	0.8878	L	2%SM
DOPC vs. 5%SM	-0.3665	-1.016 to 0.2828	No	ns	0.6202	M	5%SM
DOPC vs. 10%SM	0.4201	-0.2293 to 1.069	No	ns	0.4393	N	10%SM
DOPC vs. 2%S1P	-0.2569	-0.9062 to 0.3925	No	ns	0.9387	O	2%S1P
DOPC vs. 5%S1P	-0.3021	-0.9515 to 0.3472	No	ns	0.8339	P	5%S1P
DOPC vs. 10%S1P	0.2355	-0.4905 to 0.9615	No	ns	0.9881	Q	10%S1P
DOPC vs. 2%CER1P	0.04517	-0.6808 to 0.7712	No	ns	>0.9999	R	2%CER1P
DOPC vs. 5%CER1P	-0.1957	-0.8451 to 0.4536	No	ns	0.9942	S	5%CER1P
DOPC vs. 10%CER1P	-0.2277	-0.8770 to 0.4217	No	ns	0.9761	T	10%CER1P

### Sheet: Lysate-IPM
	NBI scores
Liposome	C-KSR-GS						EGFP						PKC-C1(2)
	Day1	Day2	Day3	Day1	Day2	Day3	Day1	Day2	Day3	Day1	Day2	Day3	Day1	Day2	Day3	Day1	Day2	Day3	Day3	Day3
2%DAG	0.0680371		0.0781539	0.0408547	0.071275	0.0874152	0.0704407	0.12601	0.0965297	0.0458242	0.237464	0.108143	1.22658	0.275337	0.688427	0.805498	0.21717	0.625586
5%DAG	0.0562842	0.122348	0.0510841	0.0773607	0.13917	0.0674299		0.166843		0.0565584	0.140345	0.135042		0.275821	0.687994	0.861094	0.227175	0.604787
2%CerMix	0.0527999	0.0810879	0.0765153	0.0471687	0.0708813		0.032582	0.147611	0.0380071	0.0263732	0.0934877	0.0981762	0.118168	0.236773	0.0953273	0.0338242	0.136352	0.0935336
5%CerMix	0.074546	0.107002	0.0729309			0.0657269	0.0349417	0.168049		0.039925	0.0897861	0.142133	0.201779	0.135302	0.108859	0.0984157	0.12809	0.103018
10%CerMix	0.0516984				0.0931963		0.0320361	0.147662	0.0537234	0.0412317	0.0829841	0.120902	0.24763		0.103049	0.122665	0.0748161	0.0647795
2%SM	0.0488281	0.0837166	0.0804385				0.0279667	0.113349	0.0922442	0.048397	0.075771	0.0726255	0.0444278	0.0864161	0.097313
5%SM	0.0555911	0.0783995	0.0804736				0.0375866	0.12111	0.115444				0.0487128	0.0723753	0.102407
10%SM	0.0293335	0.0515112	0.0453973				0.0313746	0.0938834	0.134003				0.0367595	0.0575744	0.101299
2%Sph	0.0367424	0.0646414					0.0175756	0.055564					0.0293121		0.0692853
5%Sph	0.0327647	0.10028					0.0409379	0.0951057	0.147462				0.132533	0.0865466	0.102801
10%Sph	0.0479517	0.126584	0.0856288				0.0385097	0.0802179	0.134423				0.13884	0.125297	0.107028
2%DHCer		0.115597					0.0942591	0.0893487	0.14319				0.129671	0.128293	0.0869253
5%DHCer	0.0642315	0.137488	0.072761				0.0556232	0.0758457	0.130892				0.167465		0.0784749
10%DHCer	0.0552483	0.0845505	0.0700598				0.067556	0.088463	0.0926996				0.105359		0.0550032
2%C18Cer	0.0488902	0.0730312	0.0857642				0.0463491	0.0605397	0.12439				0.064046	0.10308	0.0995131
5%C18Cer	0.0463149	0.111365	0.114792				0.043512	0.102406	0.104764				0.119015	0.131751	0.0808364
10%C18Cer	0.0750671	0.126439	0.0642913				0.0346893	0.0838457	0.120625				0.0959625	0.0652107	0.0767908
POPC	0.00763935	0.068408		0.0688925			0.0656858	0.0810581	0.105607				0.0198851	0.0279438	0.0235665	0.121276
IPM	0.0771895		0.0278985	0.047831	0.0794438		0.109961	0.0818983	0.116213	0.12368	0.0552235	0.106396	0.0503146	0.0898328	0.0870509	0.0540085	0.0852989	0.106906	0.0251236	0.0896407
Ave POPC	0.0483133						0.0841169						0.0481678
Daily IPM	0.0625103	0.093556	0.0536712				0.0895238	0.0860097	0.100378				0.0521616	0.0875659	0.0969786
	Log2(NBI/Average DOPC NBI)
Liposome	C-KSR-GS						EGFP						PKC-C1(2)
2%DAG	0.493902585813594	-	0.69389714857397	-0.241916961759444	0.560975753090613	0.855464902180101	0.823151897600201	1.66220731489397	1.27771601251132	0.202853644705561	2.57637683292885	1.44161430098611		2.51505661119163	3.83716375262989	4.06373963968077	2.17268098330799	3.69906662477221
5%DAG	0.220309221992738	1.34049975060482	0.0804555379530226	0.679181085177215	1.52635315617406	0.480968111537963	-	2.06716581656149	-	0.506484160147048	1.81765062519048	1.76207767122401		2.51759189877246	3.8362563249737	4.16002982467202	2.23766224473451	3.65028685870356
2%CerMix	0.12811414680395	0.747066538578573	0.663328741392827	-0.0345901230894141	0.552984478848987	-	-0.188306782246294	2.07755661594062	1.61918035050651	0.00403481565211463	1.17323466925141	1.83591116526099	1.29469379000885	2.2973623177449	0.984820759458208	-0.510012573603305	1.50119127603	0.957416447694606
5%CerMix	0.625711553469529	1.14714468716328	0.594110686028612	-0.409315775559924	-	0.44406302099366	-0.313559611041026	1.89097052437908	-	0.0504954406829284	1.05957781407981	1.60251286839238	2.06663877058095	1.49004654124787	1.17632217773704	1.0308199145478	1.41101249524101	1.09676202659298
10%CerMix	0.0977005199773251	-	-	-	0.94785301759551	-	-	1.50943961365625	1.21220154542499	0.281661756820492	0.928388234228779	0.867219168348072	2.36204692072607	1.10763688628405	1.09718974219884	1.34858371379419	0.635280030343715	0.427468988179491
2%SM	0.0152926412926995	0.793094057383306	0.73546693592448				-0.0830405183261478	1.60498802982371	1.5358622963932				-0.116606465840462	0.843231939158387	1.0145635665213
5%SM	0.202434661731979	0.698423732866961	0.736096281369318				-0.34365812444238	1.23761341127819	1.75093779299216				0.0162329867391205	0.587428504741908	1.08816765756676
10%SM	-0.719870193391947	0.0924668856671686	-0.089812292854533				-1.17968398142894	0.480893276495161	1.73634504125931				-0.389952608439054	0.25735996901009	1.07248515169623
2%Sph	-0.39497389561233	0.42003884389277	0.820267626522018				0.0401805505949584	1.25627464164106	-				-0.7165737029897	1.38021376432317	0.524481057302734
5%Sph	-0.560277417332487	1.05354525981548	0.332138531191				-0.048035932079259	1.01066734930879	1.75545576073805				1.46021045129378	0.845407659410361	1.09371967837374
10%Sph	-0.0108390483442841	1.38960192503411	0.825675711129039				1.2433744685589	1.16619018761536	1.84659794998592				1.52728230794161	1.37920983561841	1.1518419693691
2%DHCer		1.25861372261335	-				0.48242854128786	0.929810060784752	1.71704247886077				1.42871005145204	1.41330538333979	0.851708095868509
5%DHCer	0.410860772602789	1.508815796679	0.590745470200214				0.762826495460373	1.15181742976492	1.21930538094673				1.79771643848327	0.859302738473456	0.704163427463587
10%DHCer		0.807393700440497	0.536166070327317				0.219283536062956	0.604623714352427	1.64353890217309				1.12917779926531	0.809646338059801	0.191447900042065
2%C18Cer	0.0171268479680706	0.596093288401691	0.82795517952724				0.128156035209292	1.36297697928684	1.39581572816403				0.41103929538932	1.09761828134547	1.04681774641567
5%C18Cer	-0.0609431610675319	1.20480621134603	1.2485333687398				-0.198768022350796	1.07447885240627	1.59920189399769				1.30500528230067	1.45167264001182	0.746936110393817
10%C18Cer	0.635761660217069	1.38794630690565	0.412204326150397	0.511928003834262			0.722324515615768	-	-				0.994402429177904	0.437040241737039	0.67286538588488
POPC	-2.66089790702862	0.501744149729559	-	0.3602			-2.49992830401503	-1.45932143809443	-	1.29839460863943			-1.27637969148338	-0.785540544512819	-1.0313315647954		1.33215045652449
IPM	0.67598394883146		-0.792229847124828	-0.0144726816620326	0.717515032432445		1.46566624948553	1.04057663406219	1.54544231509799		0.795143222629545	0.472025430973497	0.0629095114546208	0.899173983319178	0.853790521490884	0.165116674333539	0.824458266031222	1.15020696268545	-0.939027614574906	0.896085680826392
													Table Analyzed	PKCAlone-ForANOVA-POPC NOrm
Table Analyzed	IPM Log2-IPM-badrmv-POPCNorm-NoPKC												Data sets analyzed	A-S
Two-way ANOVA	Ordinary												ANOVA summary
Alpha	0.05												F	10.28
													P value	<0.0001
Source of Variation	% of total variation	P value	P value summary	Significant?									P value summary	****
Interaction	2.557	0.9994	ns	No									Significant diff. among means (P < 0.05)?	Yes
Row Factor	17.59	0.0539	ns	No									R squared	0.7088
Column Factor	8.055	0.0003	***	Yes
													Brown-Forsythe test
ANOVA table	SS (Type III)	DF	MS	F (DFn, DFd)	P value								F (DFn, DFd)	0.6658 (18, 76)
Interaction	2.487	18	0.1382	F (18, 117) = 0.2432	P=0.9994								P value	0.8334
Row Factor	17.11	18	0.9505	F (18, 117) = 1.673	P=0.0539								P value summary	ns
Column Factor	7.834	1	7.834	F (1, 117) = 13.79	P=0.0003								Are SDs significantly different (P < 0.05)?	No
Residual	66.46	117	0.5681
													Bartlett's test
Difference between column means													Bartlett's statistic (corrected)	27.02
Predicted (LS) mean of Gs-Norm	0.5049												P value	0.0785
Predicted (LS) mean of EGFP	0.9931												P value summary	ns
Difference between predicted means	-0.4882												Are SDs significantly different (P < 0.05)?	No
SE of difference	0.1315
95% CI of difference	-0.7486 to -0.2278												ANOVA table	SS	DF	MS	F (DFn, DFd)	P value
													Treatment (between columns)	80.84	18	4.491	F (18, 76) = 10.28	P<0.0001
Data summary													Residual (within columns)	33.22	76	0.437
Number of columns (Column Factor)	2												Total	114.1	94
Number of rows (Row Factor)	19
Number of values	155												Data summary
													Number of treatments (columns)	19
Within each column, compare rows (simple effects within columns)													Number of values (total)	95
Number of families	2												Number of families	1
Number of comparisons per family	18												Number of comparisons per family	18
Alpha	0.05												Alpha	0.05
Dunnett's multiple comparisons test	Predicted (LS) mean diff.	95.00% CI of diff.	Below threshold?	Summary	Adjusted P Value								Dunnett's multiple comparisons test	Mean Diff.	95.00% CI of diff.	Below threshold?	Summary	Adjusted P Value	S-?
													IPM vs. 2%DAG	-2.842	-3.917 to -1.767	Yes	****	<0.0001	A	2%DAG
Gs-Norm													IPM vs. 5%DAG	-2.853	-3.928 to -1.778	Yes	****	<0.0001	B	5%DAG
IPM vs. 2%DAG	-0.1424	-1.501 to 1.216	No	ns	>0.9999								IPM vs. 2%CerMix	-0.5799	-1.610 to 0.4507	No	ns	0.6872	C	2%CerMix
IPM vs. 5%DAG	-0.3912	-1.687 to 0.9041	No	ns	0.9976								IPM vs. 5%CerMix	-0.8492	-1.880 to 0.1813	No	ns	0.1818	D	5%CerMix
IPM vs. 2%CerMix	-0.08133	-1.440 to 1.277	No	ns	>0.9999								IPM vs. 10%CerMix	-0.5689	-1.599 to 0.4617	No	ns	0.7117	E	10%CerMix
IPM vs. 5%CerMix	-0.1503	-1.509 to 1.208	No	ns	>0.9999								IPM vs. 2%SM	-0.1998	-1.419 to 1.020	No	ns	>0.9999	F	2%SM
IPM vs. 10%CerMix	-0.1927	-2.025 to 1.639	No	ns	>0.9999								IPM vs. 5%SM	-0.2059	-1.425 to 1.013	No	ns	>0.9999	G	5%SM
IPM vs. 2%SM	-0.2398	-1.688 to 1.208	No	ns	>0.9999								IPM vs. 10%SM	-0.01401	-1.233 to 1.205	No	ns	>0.9999	H	10%SM
IPM vs. 5%SM	-0.2632	-1.711 to 1.185	No	ns	>0.9999								IPM vs. 2%Sph	0.06094	-1.158 to 1.280	No	ns	>0.9999	I	2%Sph
IPM vs. 10%SM	0.5318	-0.9164 to 1.980	No	ns	0.982								IPM vs. 5%Sph	-0.6342	-1.854 to 0.5852	No	ns	0.7816	J	5%Sph
IPM vs. 2%Sph	-0.08635	-1.535 to 1.362	No	ns	>0.9999								IPM vs. 10%Sph	-0.8135	-2.033 to 0.4059	No	ns	0.4468	K	10%Sph
IPM vs. 5%Sph	0.04066	-1.408 to 1.489	No	ns	>0.9999								IPM vs. 2%DHCer	-0.6473	-1.867 to 0.5721	No	ns	0.7588	L	2%DHCer
IPM vs. 10%Sph	-0.4275	-1.876 to 1.021	No	ns	0.9981								IPM vs. 5%DHCer	-0.5272	-1.747 to 0.6921	No	ns	0.9281	M	5%DHCer
IPM vs. 2%DHCer	-0.9286	-3.352 to 1.495	No	ns	0.9737								IPM vs. 10%DHCer	-0.09134	-1.311 to 1.128	No	ns	>0.9999	N	10%DHCer
IPM vs. 5%DHCer	-0.4452	-1.893 to 1.003	No	ns	0.997								IPM vs. 2%C18Cer	-0.4115	-1.631 to 0.8079	No	ns	0.9913	O	2%C18Cer
IPM vs. 10%DHCer	-0.2965	-1.883 to 1.290	No	ns	>0.9999								IPM vs. 5%C18Cer	-0.5735	-1.793 to 0.6458	No	ns	0.8748	P	5%C18Cer
IPM vs. 2%C18Cer	-0.2372	-1.685 to 1.211	No	ns	>0.9999								IPM vs. 10%C18Cer	-0.2052	-1.425 to 1.014	No	ns	>0.9999	Q	10%C18Cer
IPM vs. 5%C18Cer	-0.5802	-2.028 to 0.8680	No	ns	0.9618								IPM vs. POPC	0.7325	-0.3429 to 1.808	No	ns	0.4171	R	POPC
IPM vs. 10%C18Cer	-0.3619	-1.720 to 0.9967	No	ns	0.9995
IPM vs. POPC	0.9297	-0.6567 to 2.516	No	ns	0.6386								Test details	Mean 1	Mean 2	Mean Diff.	SE of diff.	n1	n2	q	DF
													IPM vs. 2%DAG	0.4891	3.331	-2.842	0.357	8	6	7.96	76
EGFP													IPM vs. 5%DAG	0.4891	3.342	-2.853	0.357	8	6	7.991	76
IPM vs. 2%DAG	-0.2669	-1.616 to 1.082	No	ns	>0.9999								IPM vs. 2%CerMix	0.4891	1.069	-0.5799	0.3422	8	7	1.695	76
IPM vs. 5%DAG	-0.4746	-1.969 to 1.020	No	ns	0.9944								IPM vs. 5%CerMix	0.4891	1.338	-0.8492	0.3422	8	7	2.482	76
IPM vs. 2%CerMix	-0.02316	-1.372 to 1.326	No	ns	>0.9999								IPM vs. 10%CerMix	0.4891	1.058	-0.5689	0.3422	8	7	1.663	76
IPM vs. 5%CerMix	0.2058	-1.203 to 1.615	No	ns	>0.9999								IPM vs. 2%SM	0.4891	0.6889	-0.1998	0.4048	8	4	0.4937	76
IPM vs. 10%CerMix	0.104	-1.305 to 1.513	No	ns	>0.9999								IPM vs. 5%SM	0.4891	0.695	-0.2059	0.4048	8	4	0.5086	76
IPM vs. 2%SM	-0.08465	-1.579 to 1.410	No	ns	>0.9999								IPM vs. 10%SM	0.4891	0.5031	-0.01401	0.4048	8	4	0.03459	76
IPM vs. 5%SM	-0.03519	-1.530 to 1.460	No	ns	>0.9999								IPM vs. 2%Sph	0.4891	0.4282	0.06094	0.4048	8	4	0.1505	76
IPM vs. 10%SM	0.3703	-1.124 to 1.865	No	ns	0.9997								IPM vs. 5%Sph	0.4891	1.123	-0.6342	0.4048	8	4	1.566	76
IPM vs. 2%Sph	0.4155	-1.449 to 2.280	No	ns	>0.9999								IPM vs. 10%Sph	0.4891	1.303	-0.8135	0.4048	8	4	2.009	76
IPM vs. 5%Sph	-0.05461	-1.549 to 1.440	No	ns	>0.9999								IPM vs. 2%DHCer	0.4891	1.136	-0.6473	0.4048	8	4	1.599	76
IPM vs. 10%Sph	-0.4619	-1.957 to 1.033	No	ns	0.9958								IPM vs. 5%DHCer	0.4891	1.016	-0.5272	0.4048	8	4	1.302	76
IPM vs. 2%DHCer	-0.1478	-1.643 to 1.347	No	ns	>0.9999								IPM vs. 10%DHCer	0.4891	0.5804	-0.09134	0.4048	8	4	0.2256	76
IPM vs. 5%DHCer	-0.02454	-1.519 to 1.470	No	ns	>0.9999								IPM vs. 2%C18Cer	0.4891	0.9006	-0.4115	0.4048	8	4	1.016	76
IPM vs. 10%DHCer	0.03602	-1.459 to 1.531	No	ns	>0.9999								IPM vs. 5%C18Cer	0.4891	1.063	-0.5735	0.4048	8	4	1.417	76
IPM vs. 2%C18Cer	-0.00692	-1.502 to 1.488	No	ns	>0.9999								IPM vs. 10%C18Cer	0.4891	0.6943	-0.2052	0.4048	8	4	0.5069	76
IPM vs. 5%C18Cer	0.04524	-1.449 to 1.540	No	ns	>0.9999								IPM vs. POPC	0.4891	-0.2434	0.7325	0.357	8	6	2.052	76
IPM vs. 10%C18Cer	0.3414	-2.099 to 2.782	No	ns	>0.9999
IPM vs. POPC	1.404	-0.09031 to 2.899	No	ns	0.0799
Test details	Predicted (LS) mean 1	Predicted (LS) mean 2	Predicted (LS) mean diff.	SE of diff.	N1	N2	q	DF
Gs-Norm
IPM vs. 2%DAG	0.33	0.4725	-0.1424	0.4564	6	5	0.312	117
IPM vs. 5%DAG	0.33	0.7213	-0.3912	0.4352	6	6	0.8991	117
IPM vs. 2%CerMix	0.33	0.4114	-0.08133	0.4564	6	5	0.1782	117
IPM vs. 5%CerMix	0.33	0.4803	-0.1503	0.4564	6	5	0.3293	117
IPM vs. 10%CerMix	0.33	0.5228	-0.1927	0.6154	6	2	0.3132	117
IPM vs. 2%SM	0.33	0.5698	-0.2398	0.4865	6	4	0.4929	117
IPM vs. 5%SM	0.33	0.5933	-0.2632	0.4865	6	4	0.541	117
IPM vs. 10%SM	0.33	-0.2018	0.5318	0.4865	6	4	1.093	117
IPM vs. 2%Sph	0.33	0.4164	-0.08635	0.4865	6	4	0.1775	117
IPM vs. 5%Sph	0.33	0.2894	0.04066	0.4865	6	4	0.08358	117
IPM vs. 10%Sph	0.33	0.7575	-0.4275	0.4865	6	4	0.8787	117
IPM vs. 2%DHCer	0.33	1.259	-0.9286	0.8141	6	1	1.141	117
IPM vs. 5%DHCer	0.33	0.7753	-0.4452	0.4865	6	4	0.9152	117
IPM vs. 10%DHCer	0.33	0.6266	-0.2965	0.5329	6	3	0.5564	117
IPM vs. 2%C18Cer	0.33	0.5673	-0.2372	0.4865	6	4	0.4876	117
IPM vs. 5%C18Cer	0.33	0.9102	-0.5802	0.4865	6	4	1.193	117
IPM vs. 10%C18Cer	0.33	0.692	-0.3619	0.4564	6	5	0.793	117
IPM vs. POPC	0.33	-0.5997	0.9297	0.5329	6	3	1.744	117
EGFP
IPM vs. 2%DAG	1.064	1.331	-0.2669	0.4564	5	6	0.5848	117
IPM vs. 5%DAG	1.064	1.538	-0.4746	0.5056	5	4	0.9386	117
IPM vs. 2%CerMix	1.064	1.087	-0.02316	0.4564	5	6	0.05076	117
IPM vs. 5%CerMix	1.064	0.858	0.2058	0.4767	5	5	0.4317	117
IPM vs. 10%CerMix	1.064	0.9598	0.104	0.4767	5	5	0.2182	117
IPM vs. 2%SM	1.064	1.148	-0.08465	0.5056	5	4	0.1674	117
IPM vs. 5%SM	1.064	1.099	-0.03519	0.5056	5	4	0.06959	117
IPM vs. 10%SM	1.064	0.6935	0.3703	0.5056	5	4	0.7324	117
IPM vs. 2%Sph	1.064	0.6482	0.4155	0.6306	5	2	0.659	117
IPM vs. 5%Sph	1.064	1.118	-0.05461	0.5056	5	4	0.108	117
IPM vs. 10%Sph	1.064	1.526	-0.4619	0.5056	5	4	0.9136	117
IPM vs. 2%DHCer	1.064	1.212	-0.1478	0.5056	5	4	0.2923	117
IPM vs. 5%DHCer	1.064	1.088	-0.02454	0.5056	5	4	0.04854	117
IPM vs. 10%DHCer	1.064	1.028	0.03602	0.5056	5	4	0.07125	117
IPM vs. 2%C18Cer	1.064	1.071	-0.00692	0.5056	5	4	0.01369	117
IPM vs. 5%C18Cer	1.064	1.019	0.04524	0.5056	5	4	0.08948	117
IPM vs. 10%C18Cer	1.064	0.7223	0.3414	0.8256	5	1	0.4136	117
IPM vs. POPC	1.064	-0.3406	1.404	0.5056	5	4	2.778	117
